# Kaleidoscope: A New Bioinformatics Pipeline Web Application for In Silico Hypothesis Exploration of Omics Signatures

**DOI:** 10.1101/2020.05.01.070805

**Authors:** Khaled Alganem, Rammohan Shukla, Hunter Eby, Mackenzie Abel, Xiaolu Zhang, William Brett McIntyre, Jiwon Lee, Christy Au-Yeung, Roshanak Asgariroozbehani, Roshni Panda, Sinead M O’Donovan, Adam Funk, Margaret Hahn, Jarek Meller, Robert McCullumsmith

## Abstract

**Background:** *In silico* data exploration is a key first step of exploring a research question. There are many publicly available databases and tools that offer appealing features to help with such a task. However, many applications lack exposure or are constrained with unfriendly or outdated user interfaces. Thus, it follows that there are many resources that are relevant to investigation of medical disorders that are underutilized.

**Results:** We developed an R Shiny web application, called Kaleidoscope, to address this challenge. The application offers access to several omics databases and tools to let users explore research questions *in silico*. The application is designed to be user-friendly with a unified user interface, while also scalable by offering the option of uploading user-defined datasets. We demonstrate the application features with a starting query of a single gene (Disrupted in schizophrenia 1, DISC1) to assess its protein-protein interactions network. We then explore expression levels of the gene network across tissues and cell types in the brain, as well as across 34 schizophrenia versus control differential gene expression datasets.

**Conclusion:** Kaleidoscope provides easy access to several databases and tools under a unified user interface to explore research questions *in silico*. The web application is open-source and freely available at https://kalganem.shinyapps.io/Kaleidoscope/. This application streamlines the process of *in silico* data exploration for users and expands the efficient use of these tools to stakeholders without specific bioinformatics expertise.
