## Supplemental Table 2 for "Kaleidoscope: A New Bioinformatics Pipeline Web Application for In Silico Hypothesis Exploration of Omics Signatures"

### Sheet: disc1_lookup_results
Gene_Symbol	barnesAll	barnesFemale	barnesMale	BloodmRNA	CommonMind_DLPFC	Deep_Neurons	DISC1_Prot	DISC1_RNA	gandalMicro	gandalRNAseq	hiPSC_Neuron	hiPSC_NPC1	Iwamoto_BA10_SCZ	Iwamoto_BA46_SCZ	Lewis_2015_L3	Lewis_2015_L5	Lewis_2017_L3	Lewis_2017_L5	MaycoxAll	MaycoxFemale	MaycoxMale	MtSinaiACC	MtSinaiDLPFC	MtSinaiMTA	MtSinaiTPA	PietersenAllParvalbumin	PietersenAllPyramidal	PietersenFemaleParvalbumin	PietersenFemalePyramidal	PietersenMaleParvalbumin	PietersenMalePyramidal	Stanley	Superficial_Deep_Neurons	Superficial_Neurons
CCDC141	FC = -1.1 LogFC = -0.13 p = 0.82	FC = -1.09 LogFC = -0.13 p = 0.9	FC = -1.46 LogFC = -0.54 p = 0.32	NA	FC = 1.07 LogFC = 0.1 p = 0.02	FC = 1.04 LogFC = 0.05 p = 0.46	NA	FC = 1.63 LogFC = 0.71 p = 0.29	NA	FC = -1.08 LogFC = -0.12 p = 0.52	NA	NA	NA	NA	FC = 1 LogFC = 0 p = 0.98	FC = -1.03 LogFC = -0.04 p = 0.43	FC = 1.05 LogFC = 0.07 p = 0.19	FC = 1.06 LogFC = 0.09 p = 0.13	FC = 1.35 LogFC = 0.43 p = 0.18	FC = 1.53 LogFC = 0.61 p = 0.32	FC = 1.13 LogFC = 0.17 p = 0.54	NA	NA	NA	NA	FC = 1.38 LogFC = 0.47 p = 0.58	FC = -1.75 LogFC = -0.81 p = 0.28	FC = 3.41 LogFC = 1.77 p = 0.11	FC = -1.28 LogFC = -0.35 p = 0.73	FC = -1.78 LogFC = -0.83 p = 0.47	FC = -2.59 LogFC = -1.37 p = 0.19	NA	FC = 1.08 LogFC = 0.11 p = 0.31	FC = 1.04 LogFC = 0.06 p = 0.44
CCDC88A	FC = 1.36 LogFC = 0.44 p = 0.29	FC = 1.6 LogFC = 0.68 p = 0.27	FC = -1.08 LogFC = -0.11 p = 0.39	FC = 1.46 LogFC = 0.55 p = 0.01	FC = -1 LogFC = -0.01 p = 0.58	FC = 1.15 LogFC = 0.21 p = 0.18	FC = 1.88 LogFC = 0.91 p = 0.07	FC = 2.08 LogFC = 1.05 p = 0	FC = 1.03 LogFC = 0.04 p = 0.15	FC = 1 LogFC = 0 p = 0.98	FC = 1.05 LogFC = 0.07 p = 0.53	FC = 1.01 LogFC = 0.01 p = 0.92	NA	FC = 1.06 LogFC = 0.08 p = 0.13	FC = 1.11 LogFC = 0.15 p = 0.16	FC = 1.18 LogFC = 0.24 p = 0.03	FC = 1 LogFC = 0 p = 0.98	FC = -1.05 LogFC = -0.07 p = 0.53	FC = 1.05 LogFC = 0.08 p = 0.42	FC = 1.05 LogFC = 0.07 p = 0.28	FC = 1.03 LogFC = 0.04 p = 0.66	FC = -3.01 LogFC = -1.59 p = 0.01	FC = 1.15 LogFC = 0.21 p = 0.61	FC = 3.07 LogFC = 1.62 p = 0	FC = 3.92 LogFC = 1.97 p = 0.01	FC = 1.4 LogFC = 0.49 p = 0.21	FC = -1.04 LogFC = -0.05 p = 0.36	FC = 1.48 LogFC = 0.57 p = 0.34	FC = 1.13 LogFC = 0.17 p = 0.3	FC = 1.33 LogFC = 0.41 p = 0.22	FC = -1.26 LogFC = -0.33 p = 0.35	NA	FC = 1.33 LogFC = 0.41 p = 0.08	FC = 1.15 LogFC = 0.2 p = 0.2
COMT	FC = -1.22 LogFC = -0.28 p = 0.35	FC = -1.22 LogFC = -0.28 p = 0.69	FC = -1.14 LogFC = -0.19 p = 0.35	FC = -1.64 LogFC = -0.72 p = 0.01	FC = -1.01 LogFC = -0.01 p = 0.4	FC = 1.07 LogFC = 0.1 p = 0.11	NA	FC = -2.65 LogFC = -1.41 p = 0	FC = 1.02 LogFC = 0.03 p = 0.11	FC = 1.01 LogFC = 0.01 p = 0.69	FC = 1.14 LogFC = 0.19 p = 0.42	FC = 1.21 LogFC = 0.27 p = 0.25	FC = -1.09 LogFC = -0.12 p = 0.35	FC = -1.04 LogFC = -0.05 p = 0.32	FC = -1.07 LogFC = -0.1 p = 0.3	FC = 1.01 LogFC = 0.01 p = 0.94	FC = 1.13 LogFC = 0.18 p = 0.57	FC = 1.15 LogFC = 0.21 p = 0.54	FC = 1 LogFC = 0 p = 0.4	FC = -1.04 LogFC = -0.06 p = 0.56	FC = 1 LogFC = 0 p = 0.38	FC = -1.2 LogFC = -0.27 p = 0.18	FC = 1.05 LogFC = 0.07 p = 0.58	FC = 1.06 LogFC = 0.08 p = 0.63	FC = 1.04 LogFC = 0.05 p = 0.74	FC = 1.07 LogFC = 0.1 p = 0.88	FC = 1.27 LogFC = 0.34 p = 0.57	FC = 1.23 LogFC = 0.29 p = 0.53	FC = 1.92 LogFC = 0.94 p = 0.26	FC = -1.07 LogFC = -0.1 p = 0.61	FC = -1.33 LogFC = -0.41 p = 0.64	FC = 1.02 LogFC = 0.03 p = 0.36	FC = 1.15 LogFC = 0.2 p = 0.03	FC = 1.07 LogFC = 0.1 p = 0.09
DAOA	FC = 1.21 LogFC = 0.28 p = 0.72	FC = 1.45 LogFC = 0.53 p = 0.51	FC = 1.05 LogFC = 0.07 p = 0.63	FC = -1.06 LogFC = -0.08 p = 0.78	NA	FC = -1.01 LogFC = -0.01 p = 0.93	NA	NA	NA	NA	NA	NA	NA	NA	FC = 1.05 LogFC = 0.07 p = 0.46	FC = -1 LogFC = 0 p = 0.98	FC = -1.01 LogFC = -0.02 p = 0.69	FC = -1.03 LogFC = -0.04 p = 0.38	FC = -1.04 LogFC = -0.06 p = 0.83	FC = -1.21 LogFC = -0.28 p = 0.43	FC = 1.13 LogFC = 0.17 p = 0.57	NA	NA	NA	NA	FC = 1.27 LogFC = 0.35 p = 0.65	FC = 1.02 LogFC = 0.03 p = 0.96	FC = 1.44 LogFC = 0.53 p = 0.64	FC = 1.86 LogFC = 0.89 p = 0.27	FC = 1.13 LogFC = 0.17 p = 0.87	FC = -2.07 LogFC = -1.05 p = 0.31	FC = 1 LogFC = 0 p = 0.49	FC = -1.02 LogFC = -0.03 p = 0.84	FC = -1.01 LogFC = -0.02 p = 0.83
DISC1	FC = -1.41 LogFC = -0.5 p = 0.48	FC = 1.04 LogFC = 0.05 p = 0.88	FC = -1.79 LogFC = -0.84 p = 0.35	FC = -1.3 LogFC = -0.37 p = 0.38	FC = 1.02 LogFC = 0.03 p = 0.16	FC = -1.01 LogFC = -0.01 p = 0.89	NA	FC = -1.22 LogFC = -0.28 p = 0.38	FC = 1.02 LogFC = 0.03 p = 0.13	FC = 1.03 LogFC = 0.05 p = 0.39	FC = -1.02 LogFC = -0.02 p = 0.88	FC = -1.11 LogFC = -0.14 p = 0.32	FC = -1.01 LogFC = -0.01 p = 0.99	FC = -1.12 LogFC = -0.17 p = 0.44	FC = 1.07 LogFC = 0.1 p = 0.25	FC = 1.05 LogFC = 0.08 p = 0.37	FC = 1.1 LogFC = 0.14 p = 0	FC = 1.04 LogFC = 0.06 p = 0.28	FC = 1.02 LogFC = 0.03 p = 0.42	FC = 1.05 LogFC = 0.07 p = 0.61	FC = -1.03 LogFC = -0.05 p = 0.6	NA	NA	NA	NA	FC = 1.57 LogFC = 0.65 p = 0.32	FC = -1.31 LogFC = -0.39 p = 0.54	FC = 1.44 LogFC = 0.53 p = 0.53	FC = -1.35 LogFC = -0.44 p = 0.4	FC = 1.7 LogFC = 0.77 p = 0.4	FC = -1.27 LogFC = -0.34 p = 0.43	FC = -1.01 LogFC = -0.01 p = 0.72	FC = -1 LogFC = -0.01 p = 0.93	FC = 1 LogFC = 0 p = 0.99
DIXDC1	FC = -1.06 LogFC = -0.09 p = 0.46	FC = 1.02 LogFC = 0.03 p = 0.62	FC = -1.15 LogFC = -0.2 p = 0.16	FC = 1.01 LogFC = 0.01 p = 0.91	FC = -1 LogFC = -0.01 p = 0.56	FC = 1.02 LogFC = 0.03 p = 0.74	NA	FC = -1.13 LogFC = -0.17 p = 0.41	FC = -1.01 LogFC = -0.01 p = 0.82	FC = -1.01 LogFC = -0.02 p = 0.41	FC = 1.06 LogFC = 0.08 p = 0.42	FC = 1.11 LogFC = 0.15 p = 0.16	FC = 1.02 LogFC = 0.03 p = 0.88	FC = -1.11 LogFC = -0.15 p = 0.19	FC = -1.17 LogFC = -0.22 p = 0.21	FC = -1.4 LogFC = -0.48 p = 0.01	FC = -1.24 LogFC = -0.31 p = 0.17	FC = 1.05 LogFC = 0.07 p = 0.78	FC = 1.02 LogFC = 0.03 p = 0.6	FC = -1 LogFC = 0 p = 0.75	FC = 1.01 LogFC = 0.02 p = 0.65	FC = 1.11 LogFC = 0.15 p = 0.38	FC = -1.2 LogFC = -0.26 p = 0.06	FC = -1.34 LogFC = -0.43 p = 0	FC = -1.26 LogFC = -0.34 p = 0.01	FC = 1.17 LogFC = 0.23 p = 0.59	FC = 1.1 LogFC = 0.13 p = 0.41	FC = 1.07 LogFC = 0.1 p = 0.3	FC = 1.13 LogFC = 0.18 p = 0.36	FC = 1.28 LogFC = 0.35 p = 0.44	FC = 1.06 LogFC = 0.08 p = 0.28	FC = -1 LogFC = -0.01 p = 0.87	FC = 1.04 LogFC = 0.05 p = 0.73	FC = 1.01 LogFC = 0.02 p = 0.85
DLG4	FC = 1.05 LogFC = 0.06 p = 0.44	FC = -1.08 LogFC = -0.11 p = 0.63	FC = 1.15 LogFC = 0.2 p = 0.38	NA	FC = -1 LogFC = -0.01 p = 0.68	FC = -1.03 LogFC = -0.05 p = 0.65	NA	FC = 1.43 LogFC = 0.51 p = 0.03	FC = -1.02 LogFC = -0.03 p = 0.28	FC = -1.02 LogFC = -0.03 p = 0.18	FC = 1.01 LogFC = 0.01 p = 0.93	FC = -1.04 LogFC = -0.05 p = 0.66	FC = -1.12 LogFC = -0.16 p = 0.41	FC = 1.01 LogFC = 0.02 p = 0.46	FC = 1.01 LogFC = 0.01 p = 0.92	FC = 1.03 LogFC = 0.04 p = 0.63	FC = -1.08 LogFC = -0.11 p = 0.5	FC = -1.13 LogFC = -0.17 p = 0.34	FC = -1.05 LogFC = -0.07 p = 0.35	FC = -1.09 LogFC = -0.12 p = 0.62	FC = -1.01 LogFC = -0.01 p = 0.3	FC = 1.21 LogFC = 0.27 p = 0.24	FC = -1.1 LogFC = -0.13 p = 0.56	FC = -1.05 LogFC = -0.06 p = 0.83	FC = 1.09 LogFC = 0.13 p = 0.63	FC = 1.23 LogFC = 0.3 p = 0.48	FC = 1.24 LogFC = 0.3 p = 0.39	FC = -1.11 LogFC = -0.16 p = 0.76	FC = 2.01 LogFC = 1.01 p = 0.16	FC = 1.69 LogFC = 0.76 p = 0.41	FC = -1.49 LogFC = -0.58 p = 0.52	FC = -1.01 LogFC = -0.01 p = 0.82	FC = -1.08 LogFC = -0.11 p = 0.47	FC = -1.05 LogFC = -0.07 p = 0.54
DTNBP1	FC = 1.03 LogFC = 0.05 p = 0.3	FC = 1.02 LogFC = 0.02 p = 0.64	FC = 1.05 LogFC = 0.07 p = 0.33	FC = 1.07 LogFC = 0.1 p = 0.37	FC = -1 LogFC = 0 p = 0.8	FC = 1.03 LogFC = 0.04 p = 0.6	NA	FC = 1.01 LogFC = 0.01 p = 0.97	NA	FC = 1.01 LogFC = 0.01 p = 0.73	FC = 1.09 LogFC = 0.12 p = 0.13	FC = -1.02 LogFC = -0.02 p = 0.79	NA	NA	FC = -1.09 LogFC = -0.13 p = 0.37	FC = -1.15 LogFC = -0.21 p = 0.16	FC = -1.43 LogFC = -0.52 p = 0.01	FC = -1.28 LogFC = -0.36 p = 0.09	FC = -1.01 LogFC = -0.02 p = 0.79	FC = 1.01 LogFC = 0.01 p = 0.56	FC = -1.04 LogFC = -0.05 p = 0.53	FC = 1.16 LogFC = 0.22 p = 0.06	FC = 1.11 LogFC = 0.15 p = 0.46	FC = -1.11 LogFC = -0.15 p = 0.21	FC = -1 LogFC = 0 p = 0.99	FC = 1.01 LogFC = 0.02 p = 0.9	FC = 1.14 LogFC = 0.19 p = 0.64	FC = 1.63 LogFC = 0.7 p = 0.46	FC = 1.15 LogFC = 0.21 p = 0.63	FC = -1.59 LogFC = -0.67 p = 0.55	FC = 1.13 LogFC = 0.17 p = 0.86	FC = 1.03 LogFC = 0.04 p = 0.3	FC = 1.06 LogFC = 0.08 p = 0.45	FC = 1.03 LogFC = 0.05 p = 0.54
ERBB4	FC = 1.12 LogFC = 0.16 p = 0.61	FC = 1.06 LogFC = 0.08 p = 0.4	FC = 1.14 LogFC = 0.19 p = 0.64	FC = 1.1 LogFC = 0.14 p = 0.62	FC = 1.03 LogFC = 0.04 p = 0.02	FC = -1.01 LogFC = -0.01 p = 0.86	NA	FC = -1.03 LogFC = -0.04 p = 0.9	FC = -1.01 LogFC = -0.02 p = 0.41	FC = 1 LogFC = 0 p = 0.99	FC = -1.08 LogFC = -0.11 p = 0.56	FC = -1.02 LogFC = -0.02 p = 0.91	FC = -1.17 LogFC = -0.23 p = 0.47	FC = -1.01 LogFC = -0.01 p = 0.72	FC = 1.01 LogFC = 0.01 p = 0.96	FC = 1.28 LogFC = 0.36 p = 0.21	FC = -1.17 LogFC = -0.23 p = 0.4	FC = -1.38 LogFC = -0.46 p = 0.11	FC = 1.06 LogFC = 0.08 p = 0.51	FC = 1.05 LogFC = 0.07 p = 0.68	FC = 1.05 LogFC = 0.07 p = 0.65	FC = -1.25 LogFC = -0.32 p = 0.25	FC = 1.15 LogFC = 0.21 p = 0.45	FC = 2 LogFC = 1 p = 0	FC = 2.03 LogFC = 1.02 p = 0	FC = 1.11 LogFC = 0.15 p = 0.5	FC = -1.49 LogFC = -0.57 p = 0.07	FC = 1.57 LogFC = 0.66 p = 0.34	FC = -1.47 LogFC = -0.55 p = 0.13	FC = -1.28 LogFC = -0.36 p = 0.5	FC = -1.51 LogFC = -0.6 p = 0.25	FC = -1.01 LogFC = -0.02 p = 0.47	FC = -1.04 LogFC = -0.05 p = 0.63	FC = -1.03 LogFC = -0.04 p = 0.6
FBXW7	FC = -1.05 LogFC = -0.07 p = 0.74	FC = -1.04 LogFC = -0.05 p = 0.67	FC = -1.06 LogFC = -0.09 p = 0.64	FC = 1.14 LogFC = 0.19 p = 0.25	FC = -1.03 LogFC = -0.04 p = 0.01	FC = 1.17 LogFC = 0.23 p = 0.13	NA	FC = 1.94 LogFC = 0.96 p = 0	FC = -1.09 LogFC = -0.12 p = 0	FC = -1.11 LogFC = -0.15 p = 0.01	FC = 1.06 LogFC = 0.09 p = 0.55	FC = 1.14 LogFC = 0.19 p = 0.21	NA	FC = -1.02 LogFC = -0.03 p = 0.8	FC = -1.12 LogFC = -0.17 p = 0.02	FC = -1.12 LogFC = -0.16 p = 0.02	FC = -1.12 LogFC = -0.16 p = 0	FC = -1.09 LogFC = -0.12 p = 0.01	FC = -1.08 LogFC = -0.11 p = 0.41	FC = -1.12 LogFC = -0.16 p = 0.49	FC = -1.08 LogFC = -0.12 p = 0.47	FC = 1.1 LogFC = 0.14 p = 0.58	FC = -1.03 LogFC = -0.05 p = 0.81	FC = 1.07 LogFC = 0.1 p = 0.67	FC = 1.36 LogFC = 0.44 p = 0.03	FC = -1.11 LogFC = -0.14 p = 0.74	FC = -1.18 LogFC = -0.23 p = 0.58	FC = 1.11 LogFC = 0.15 p = 0.86	FC = -1.09 LogFC = -0.12 p = 0.67	FC = -1.35 LogFC = -0.44 p = 0.67	FC = -1.3 LogFC = -0.38 p = 0.68	FC = -1.02 LogFC = -0.03 p = 0.58	FC = 1.36 LogFC = 0.44 p = 0.05	FC = 1.16 LogFC = 0.22 p = 0.17
FEZ1	FC = -1.21 LogFC = -0.27 p = 0.01	FC = -1.19 LogFC = -0.25 p = 0.13	FC = -1.23 LogFC = -0.3 p = 0.03	FC = 1.08 LogFC = 0.11 p = 0.73	FC = -1.03 LogFC = -0.04 p = 0	FC = 1 LogFC = 0 p = 0.98	FC = 1.75 LogFC = 0.81 p = 0.05	FC = 1.55 LogFC = 0.63 p = 0.01	FC = -1.04 LogFC = -0.06 p = 0.01	FC = -1.06 LogFC = -0.08 p = 0	FC = -1.02 LogFC = -0.02 p = 0.82	FC = -1.04 LogFC = -0.06 p = 0.59	FC = -1.01 LogFC = -0.01 p = 0.09	FC = -1.07 LogFC = -0.1 p = 0.22	FC = -1.17 LogFC = -0.23 p = 0.02	FC = -1.17 LogFC = -0.23 p = 0.02	FC = -1.07 LogFC = -0.1 p = 0.22	FC = -1.07 LogFC = -0.1 p = 0.24	FC = -1.06 LogFC = -0.08 p = 0.37	FC = -1.08 LogFC = -0.11 p = 0.4	FC = -1.02 LogFC = -0.04 p = 0.77	FC = -1.17 LogFC = -0.22 p = 0.12	FC = 1.01 LogFC = 0.01 p = 0.94	FC = 1.09 LogFC = 0.13 p = 0.37	FC = -1.05 LogFC = -0.07 p = 0.44	FC = -1.19 LogFC = -0.25 p = 0.68	FC = -1.22 LogFC = -0.28 p = 0.51	FC = 1.12 LogFC = 0.16 p = 0.83	FC = 1.02 LogFC = 0.03 p = 0.83	FC = -1.58 LogFC = -0.66 p = 0.48	FC = -1.6 LogFC = -0.68 p = 0.45	FC = -1.03 LogFC = -0.05 p = 0.3	FC = 1.01 LogFC = 0.01 p = 0.96	FC = 1 LogFC = 0.01 p = 0.97
GSK3B	FC = 1.15 LogFC = 0.2 p = 0.24	FC = -1.03 LogFC = -0.05 p = 0.58	FC = 1.34 LogFC = 0.43 p = 0.19	FC = -1.09 LogFC = -0.13 p = 0.7	FC = -1 LogFC = 0 p = 0.61	FC = 1.11 LogFC = 0.15 p = 0.25	FC = 1.7 LogFC = 0.76 p = 0	FC = 1.15 LogFC = 0.2 p = 0.35	FC = -1.04 LogFC = -0.05 p = 0.03	FC = -1.02 LogFC = -0.03 p = 0.36	FC = 1.02 LogFC = 0.03 p = 0.68	FC = 1.01 LogFC = 0.02 p = 0.75	FC = 1.11 LogFC = 0.15 p = 0.55	FC = 1.11 LogFC = 0.15 p = 0.15	FC = -1.05 LogFC = -0.07 p = 0.49	FC = -1.13 LogFC = -0.17 p = 0.11	FC = -1.1 LogFC = -0.13 p = 0.31	FC = -1.02 LogFC = -0.03 p = 0.85	FC = -1.04 LogFC = -0.05 p = 0.59	FC = 1.03 LogFC = 0.05 p = 0.44	FC = -1.09 LogFC = -0.13 p = 0.5	FC = -1.07 LogFC = -0.1 p = 0.62	FC = -1.03 LogFC = -0.05 p = 0.81	FC = 1.01 LogFC = 0.02 p = 0.9	FC = 1.06 LogFC = 0.09 p = 0.69	FC = 1.25 LogFC = 0.33 p = 0.1	FC = 1.26 LogFC = 0.34 p = 0.59	FC = 1.8 LogFC = 0.85 p = 0.34	FC = 1.51 LogFC = 0.59 p = 0.49	FC = -1.14 LogFC = -0.19 p = 0.05	FC = 1.01 LogFC = 0.01 p = 0.89	FC = 1.02 LogFC = 0.03 p = 0.53	FC = 1.23 LogFC = 0.3 p = 0.13	FC = 1.11 LogFC = 0.15 p = 0.27
NDE1	FC = -1.03 LogFC = -0.05 p = 0.4	FC = 1.15 LogFC = 0.2 p = 0.49	FC = -1.19 LogFC = -0.26 p = 0.26	FC = 1.13 LogFC = 0.17 p = 0.36	FC = 1.02 LogFC = 0.03 p = 0.26	FC = -1.02 LogFC = -0.02 p = 0.82	NA	FC = -1.02 LogFC = -0.03 p = 0.93	FC = 1.04 LogFC = 0.06 p = 0.18	FC = 1.07 LogFC = 0.09 p = 0.05	FC = 1.07 LogFC = 0.1 p = 0.5	FC = 1.05 LogFC = 0.07 p = 0.65	NA	FC = 1.03 LogFC = 0.04 p = 0.77	FC = 1.05 LogFC = 0.07 p = 0.34	FC = 1.08 LogFC = 0.1 p = 0.13	FC = 1.09 LogFC = 0.12 p = 0.49	FC = -1.03 LogFC = -0.04 p = 0.85	FC = -1 LogFC = -0.01 p = 0.46	FC = 1.03 LogFC = 0.04 p = 0.53	FC = -1.01 LogFC = -0.01 p = 0.56	FC = -1.21 LogFC = -0.27 p = 0.4	FC = -1.07 LogFC = -0.1 p = 0.51	FC = -1.34 LogFC = -0.42 p = 0.08	FC = -1.3 LogFC = -0.38 p = 0.06	FC = -1.11 LogFC = -0.16 p = 0.56	FC = -1.33 LogFC = -0.41 p = 0.48	FC = 1.13 LogFC = 0.17 p = 0.53	FC = -1.09 LogFC = -0.13 p = 0.38	FC = -1.4 LogFC = -0.49 p = 0.42	FC = -1.69 LogFC = -0.76 p = 0.23	FC = 1.03 LogFC = 0.04 p = 0.27	FC = -1.04 LogFC = -0.06 p = 0.67	FC = -1.03 LogFC = -0.04 p = 0.69
NDEL1	FC = -1.35 LogFC = -0.43 p = 0.22	FC = -1.22 LogFC = -0.29 p = 0.47	FC = -1.45 LogFC = -0.53 p = 0.18	FC = -1.64 LogFC = -0.71 p = 0.02	FC = -1 LogFC = 0 p = 0.89	FC = -1.01 LogFC = -0.02 p = 0.81	FC = 1.44 LogFC = 0.52 p = 0.02	FC = 1.07 LogFC = 0.09 p = 0.7	FC = -1.04 LogFC = -0.06 p = 0	FC = -1.03 LogFC = -0.04 p = 0.02	FC = -1.12 LogFC = -0.16 p = 0.11	FC = -1.02 LogFC = -0.03 p = 0.74	FC = 1 LogFC = 0 p = 0.99	FC = 1.03 LogFC = 0.04 p = 0.73	FC = -1.08 LogFC = -0.11 p = 0.2	FC = -1.01 LogFC = -0.01 p = 0.87	FC = -1.1 LogFC = -0.13 p = 0.3	FC = -1 LogFC = 0 p = 0.98	FC = -1 LogFC = 0 p = 0.91	FC = -1.24 LogFC = -0.32 p = 0.31	FC = 1.1 LogFC = 0.14 p = 0.48	FC = 1.27 LogFC = 0.34 p = 0.06	FC = -1.08 LogFC = -0.11 p = 0.32	FC = -1.01 LogFC = -0.01 p = 0.95	FC = -1.04 LogFC = -0.06 p = 0.68	FC = -1.28 LogFC = -0.36 p = 0.61	FC = -1.41 LogFC = -0.5 p = 0.33	FC = 1.18 LogFC = 0.24 p = 0.82	FC = -1.54 LogFC = -0.62 p = 0.39	FC = -1.96 LogFC = -0.97 p = 0.32	FC = -1.27 LogFC = -0.34 p = 0.63	FC = -1.02 LogFC = -0.03 p = 0.5	FC = -1.02 LogFC = -0.03 p = 0.8	FC = -1.01 LogFC = -0.01 p = 0.89
NRG1	FC = 1.2 LogFC = 0.26 p = 0.47	FC = -1.08 LogFC = -0.11 p = 0.75	FC = 1.23 LogFC = 0.3 p = 0.35	FC = -1.46 LogFC = -0.54 p = 0.11	FC = 1.01 LogFC = 0.02 p = 0.44	FC = -1.05 LogFC = -0.07 p = 0.32	NA	FC = 1.48 LogFC = 0.56 p = 0.1	NA	FC = 1.05 LogFC = 0.07 p = 0.02	FC = 1.05 LogFC = 0.07 p = 0.8	FC = 1.04 LogFC = 0.06 p = 0.83	FC = -1 LogFC = 0 p = 0.64	FC = 1.01 LogFC = 0.02 p = 0.37	FC = -1.07 LogFC = -0.1 p = 0.59	FC = -1.02 LogFC = -0.03 p = 0.85	FC = 1.3 LogFC = 0.38 p = 0.2	FC = -1.79 LogFC = -0.84 p = 0.01	FC = -1.01 LogFC = -0.02 p = 0.31	FC = 1.01 LogFC = 0.01 p = 0.62	FC = -1.04 LogFC = -0.06 p = 0.25	NA	NA	NA	NA	FC = 1.45 LogFC = 0.53 p = 0.47	FC = -1.15 LogFC = -0.2 p = 0.48	FC = 1.34 LogFC = 0.42 p = 0.56	FC = 1.33 LogFC = 0.41 p = 0.31	FC = 1.57 LogFC = 0.65 p = 0.4	FC = -1.95 LogFC = -0.96 p = 0.23	FC = 1 LogFC = 0 p = 0.79	FC = -1.12 LogFC = -0.17 p = 0.14	FC = -1.07 LogFC = -0.09 p = 0.24
NRXN1	FC = 1.06 LogFC = 0.09 p = 0.64	FC = -1.06 LogFC = -0.08 p = 0.68	FC = 1.12 LogFC = 0.16 p = 0.61	NA	FC = 1.01 LogFC = 0.01 p = 0.35	FC = 1.07 LogFC = 0.1 p = 0.2	FC = 1.39 LogFC = 0.47 p = 0.01	FC = 2.81 LogFC = 1.49 p = 0	FC = 1.01 LogFC = 0.02 p = 0.4	FC = -1 LogFC = 0 p = 0.82	FC = 1.2 LogFC = 0.26 p = 0.43	FC = 1.3 LogFC = 0.38 p = 0.26	FC = -1.04 LogFC = -0.05 p = 0.75	FC = -1 LogFC = 0 p = 0.53	FC = 1.02 LogFC = 0.03 p = 0.65	FC = -1.06 LogFC = -0.08 p = 0.18	FC = 1.05 LogFC = 0.07 p = 0.24	FC = -1.07 LogFC = -0.09 p = 0.12	FC = 1.05 LogFC = 0.07 p = 0.55	FC = 1.13 LogFC = 0.17 p = 0.48	FC = -1.08 LogFC = -0.1 p = 0.63	FC = 1.02 LogFC = 0.02 p = 0.94	FC = -1.03 LogFC = -0.05 p = 0.81	FC = 1.24 LogFC = 0.31 p = 0.22	FC = 1.27 LogFC = 0.35 p = 0.12	FC = -1.09 LogFC = -0.12 p = 0.49	FC = -1.16 LogFC = -0.21 p = 0.52	FC = -1.12 LogFC = -0.16 p = 0.66	FC = 1.2 LogFC = 0.27 p = 0.51	FC = -1.06 LogFC = -0.09 p = 0.48	FC = -1.75 LogFC = -0.8 p = 0.41	FC = -1 LogFC = 0 p = 0.93	FC = 1.16 LogFC = 0.21 p = 0.08	FC = 1.08 LogFC = 0.11 p = 0.2
OLIG2	FC = -1.3 LogFC = -0.38 p = 0.01	FC = -1.18 LogFC = -0.24 p = 0.24	FC = -1.39 LogFC = -0.47 p = 0.01	FC = 1.04 LogFC = 0.06 p = 0.87	FC = 1.04 LogFC = 0.06 p = 0.02	FC = 1 LogFC = 0 p = 0.96	NA	FC = 7.03 LogFC = 2.81 p = 0	FC = 1.01 LogFC = 0.02 p = 0.66	FC = 1.02 LogFC = 0.04 p = 0.46	NA	NA	FC = -1.43 LogFC = -0.52 p = 0.03	FC = 1.17 LogFC = 0.22 p = 0.08	FC = 1.05 LogFC = 0.07 p = 0.65	FC = 1.01 LogFC = 0.02 p = 0.9	FC = -1.44 LogFC = -0.53 p = 0.04	FC = -1.07 LogFC = -0.1 p = 0.72	FC = -1.07 LogFC = -0.1 p = 0.54	FC = -1.12 LogFC = -0.16 p = 0.54	FC = -1.03 LogFC = -0.05 p = 0.82	FC = -1.65 LogFC = -0.73 p = 0.02	FC = -1.16 LogFC = -0.21 p = 0.4	FC = -1.03 LogFC = -0.05 p = 0.88	FC = -1.25 LogFC = -0.32 p = 0.18	FC = 1.15 LogFC = 0.2 p = 0.38	FC = -1.02 LogFC = -0.03 p = 0.38	FC = 1.13 LogFC = 0.17 p = 0.64	FC = 1.24 LogFC = 0.31 p = 0.48	FC = 1.18 LogFC = 0.24 p = 0.37	FC = -1.37 LogFC = -0.46 p = 0.36	FC = 1.01 LogFC = 0.02 p = 0.65	FC = 1.01 LogFC = 0.02 p = 0.86	FC = 1.01 LogFC = 0.01 p = 0.84
PAFAH1B1	FC = -1.04 LogFC = -0.06 p = 0.7	FC = -1.09 LogFC = -0.12 p = 0.55	FC = -1.02 LogFC = -0.03 p = 0.84	FC = 1.06 LogFC = 0.08 p = 0.78	FC = -1.01 LogFC = -0.01 p = 0.19	FC = 1.11 LogFC = 0.15 p = 0.49	FC = 1.56 LogFC = 0.65 p = 0	FC = 1.14 LogFC = 0.19 p = 0.28	FC = -1.04 LogFC = -0.06 p = 0	FC = -1.04 LogFC = -0.05 p = 0.03	FC = -1.04 LogFC = -0.05 p = 0.51	FC = -1.01 LogFC = -0.02 p = 0.78	FC = -1.02 LogFC = -0.03 p = 0.82	FC = -1.11 LogFC = -0.15 p = 0.19	FC = -1.09 LogFC = -0.12 p = 0.02	FC = -1.12 LogFC = -0.16 p = 0	FC = -1.06 LogFC = -0.09 p = 0.12	FC = 1.02 LogFC = 0.03 p = 0.59	FC = -1.03 LogFC = -0.04 p = 0.68	FC = -1.09 LogFC = -0.13 p = 0.5	FC = -1.04 LogFC = -0.06 p = 0.7	FC = 1.24 LogFC = 0.31 p = 0.1	FC = -1.15 LogFC = -0.2 p = 0.22	FC = -1.06 LogFC = -0.08 p = 0.63	FC = 1.03 LogFC = 0.05 p = 0.76	FC = -1.6 LogFC = -0.68 p = 0.39	FC = 1.1 LogFC = 0.14 p = 0.66	FC = -1.93 LogFC = -0.95 p = 0.39	FC = 1.06 LogFC = 0.08 p = 0.56	FC = -1.32 LogFC = -0.4 p = 0.71	FC = 1.15 LogFC = 0.2 p = 0.84	FC = -1.04 LogFC = -0.06 p = 0.09	FC = 1.22 LogFC = 0.29 p = 0.39	FC = 1.1 LogFC = 0.14 p = 0.55
PCM1	FC = 1.08 LogFC = 0.11 p = 0.46	FC = 1.2 LogFC = 0.27 p = 0.42	FC = -1.07 LogFC = -0.1 p = 0.41	NA	FC = -1.01 LogFC = -0.01 p = 0.45	FC = 1.06 LogFC = 0.09 p = 0.52	FC = -1.56 LogFC = -0.64 p = 0.03	FC = 1.04 LogFC = 0.06 p = 0.75	FC = 1.01 LogFC = 0.02 p = 0.27	FC = -1.01 LogFC = -0.01 p = 0.59	FC = -1.02 LogFC = -0.03 p = 0.56	FC = 1.03 LogFC = 0.05 p = 0.41	FC = 1.18 LogFC = 0.24 p = 0.48	FC = -1.06 LogFC = -0.09 p = 0.49	FC = 1.02 LogFC = 0.03 p = 0.71	FC = 1.03 LogFC = 0.04 p = 0.55	FC = -1.02 LogFC = -0.03 p = 0.85	FC = -1.05 LogFC = -0.07 p = 0.66	FC = 1.02 LogFC = 0.03 p = 0.16	FC = -1.08 LogFC = -0.11 p = 0.33	FC = 1.05 LogFC = 0.06 p = 0.27	FC = -1.05 LogFC = -0.07 p = 0.49	FC = -1.01 LogFC = -0.01 p = 0.95	FC = -1.08 LogFC = -0.12 p = 0.19	FC = -1.14 LogFC = -0.19 p = 0.02	FC = -1.12 LogFC = -0.17 p = 0.82	FC = -1.24 LogFC = -0.31 p = 0.53	FC = -1.29 LogFC = -0.37 p = 0.62	FC = 1.41 LogFC = 0.5 p = 0.28	FC = 1.03 LogFC = 0.04 p = 0.49	FC = -2.5 LogFC = -1.32 p = 0.13	FC = 1.01 LogFC = 0.01 p = 0.33	FC = 1.11 LogFC = 0.15 p = 0.48	FC = 1.04 LogFC = 0.06 p = 0.68
PCNT	FC = -1.07 LogFC = -0.1 p = 0.62	FC = -1.11 LogFC = -0.15 p = 0.49	FC = -1.05 LogFC = -0.07 p = 0.25	NA	FC = -1.01 LogFC = -0.01 p = 0.62	FC = -1.01 LogFC = -0.01 p = 0.87	FC = -1.35 LogFC = -0.43 p = 0.02	FC = 1.69 LogFC = 0.76 p = 0.01	FC = -1.02 LogFC = -0.03 p = 0.13	FC = 1.02 LogFC = 0.03 p = 0.24	FC = 1.01 LogFC = 0.02 p = 0.83	FC = 1.03 LogFC = 0.04 p = 0.68	FC = 1 LogFC = 0 p = 0.98	FC = -1.03 LogFC = -0.04 p = 0.65	FC = 1.09 LogFC = 0.12 p = 0.6	FC = -1.06 LogFC = -0.08 p = 0.72	FC = 1.17 LogFC = 0.22 p = 0.3	FC = -1.32 LogFC = -0.4 p = 0.08	FC = 1.08 LogFC = 0.11 p = 0.44	FC = -1.05 LogFC = -0.07 p = 0.43	FC = 1.24 LogFC = 0.31 p = 0.15	FC = 1.03 LogFC = 0.04 p = 0.75	FC = -1.17 LogFC = -0.23 p = 0.05	FC = -1.04 LogFC = -0.06 p = 0.73	FC = -1.09 LogFC = -0.12 p = 0.43	FC = -1.05 LogFC = -0.06 p = 0.18	FC = -1.73 LogFC = -0.79 p = 0.21	FC = 1.87 LogFC = 0.9 p = 0.1	FC = -1.94 LogFC = -0.95 p = 0.25	FC = -2.04 LogFC = -1.03 p = 0.38	FC = -1.51 LogFC = -0.59 p = 0.55	NA	FC = -1.02 LogFC = -0.03 p = 0.78	FC = -1.01 LogFC = -0.02 p = 0.81
PDE4A	FC = -1.02 LogFC = -0.03 p = 0.49	FC = 1.01 LogFC = 0.01 p = 0.6	FC = -1.18 LogFC = -0.24 p = 0.43	FC = 1.51 LogFC = 0.59 p = 0	FC = -1.04 LogFC = -0.05 p = 0.01	NA	NA	FC = 3.12 LogFC = 1.64 p = 0	FC = -1.05 LogFC = -0.08 p = 0	FC = -1 LogFC = 0 p = 0.92	FC = -1.2 LogFC = -0.26 p = 0.19	FC = -1.19 LogFC = -0.25 p = 0.23	FC = -1.39 LogFC = -0.47 p = 0.16	FC = -1.04 LogFC = -0.05 p = 0.48	FC = -1.01 LogFC = -0.01 p = 0.94	FC = -1 LogFC = -0.01 p = 0.96	FC = -1.1 LogFC = -0.13 p = 0.62	FC = 1.16 LogFC = 0.22 p = 0.45	FC = -1.05 LogFC = -0.07 p = 0.42	FC = 1.05 LogFC = 0.06 p = 0.52	FC = -1.04 LogFC = -0.06 p = 0.4	FC = 1.21 LogFC = 0.28 p = 0.06	FC = -1.2 LogFC = -0.26 p = 0.06	FC = -1.07 LogFC = -0.1 p = 0.5	FC = -1.1 LogFC = -0.14 p = 0.27	FC = -1.02 LogFC = -0.03 p = 0.49	FC = 1.41 LogFC = 0.49 p = 0.43	FC = 1.14 LogFC = 0.18 p = 0.47	FC = 1.54 LogFC = 0.63 p = 0.4	FC = -1.18 LogFC = -0.24 p = 0.41	FC = 1.26 LogFC = 0.33 p = 0.49	FC = -1.01 LogFC = -0.01 p = 0.53	NA	NA
PDE4B	FC = -1.09 LogFC = -0.13 p = 0.31	FC = -1.03 LogFC = -0.04 p = 0.7	FC = -1.16 LogFC = -0.21 p = 0.34	FC = -1.1 LogFC = -0.13 p = 0.28	FC = -1.01 LogFC = -0.02 p = 0.13	FC = -1.05 LogFC = -0.06 p = 0.45	NA	FC = 1.5 LogFC = 0.58 p = 0.03	FC = 1.01 LogFC = 0.01 p = 0.65	FC = -1 LogFC = 0 p = 0.86	FC = -1.12 LogFC = -0.16 p = 0.21	FC = 1.02 LogFC = 0.02 p = 0.85	FC = 1.07 LogFC = 0.1 p = 0.47	FC = -1.08 LogFC = -0.11 p = 0.21	FC = -1.27 LogFC = -0.34 p = 0.09	FC = -1.69 LogFC = -0.76 p = 0	FC = -1.51 LogFC = -0.59 p = 0.03	FC = -1.65 LogFC = -0.72 p = 0.01	FC = -1 LogFC = 0 p = 0.69	FC = 1.03 LogFC = 0.05 p = 0.55	FC = -1.02 LogFC = -0.03 p = 0.78	FC = -1.12 LogFC = -0.16 p = 0.25	FC = -1.26 LogFC = -0.33 p = 0.02	FC = -1.31 LogFC = -0.39 p = 0.02	FC = -1.35 LogFC = -0.43 p = 0.01	FC = -1.04 LogFC = -0.06 p = 0.42	FC = -1.46 LogFC = -0.55 p = 0.26	FC = -1.07 LogFC = -0.1 p = 0.32	FC = -1.72 LogFC = -0.78 p = 0.28	FC = -1.01 LogFC = -0.01 p = 0.75	FC = -1.2 LogFC = -0.27 p = 0.68	FC = -1 LogFC = 0 p = 0.85	FC = -1.1 LogFC = -0.14 p = 0.3	FC = -1.05 LogFC = -0.07 p = 0.43
SRR	FC = -1.08 LogFC = -0.12 p = 0.34	FC = -1.14 LogFC = -0.19 p = 0.36	FC = -1.04 LogFC = -0.06 p = 0.52	NA	FC = 1.01 LogFC = 0.02 p = 0.41	FC = 1.04 LogFC = 0.06 p = 0.37	NA	FC = -1.41 LogFC = -0.49 p = 0.05	FC = 1 LogFC = 0 p = 0.9	FC = -1.02 LogFC = -0.03 p = 0.26	FC = -1.08 LogFC = -0.11 p = 0.23	FC = -1.01 LogFC = -0.01 p = 0.92	FC = -1.47 LogFC = -0.56 p = 0.14	FC = -1.01 LogFC = -0.02 p = 0.82	FC = -1.16 LogFC = -0.22 p = 0.36	FC = -1.27 LogFC = -0.34 p = 0.15	FC = -1.34 LogFC = -0.43 p = 0.05	FC = -1.41 LogFC = -0.5 p = 0.03	FC = 1.05 LogFC = 0.07 p = 0.34	FC = 1.16 LogFC = 0.21 p = 0.14	FC = -1.04 LogFC = -0.05 p = 0.54	FC = 1.27 LogFC = 0.34 p = 0.02	FC = 1.13 LogFC = 0.17 p = 0.27	FC = -1.03 LogFC = -0.04 p = 0.74	FC = 1.07 LogFC = 0.1 p = 0.45	FC = -1 LogFC = 0 p = 0.28	FC = -1.06 LogFC = -0.08 p = 0.88	FC = 2.24 LogFC = 1.17 p = 0.15	FC = -1.24 LogFC = -0.31 p = 0.62	FC = -2.26 LogFC = -1.17 p = 0.19	FC = 1.15 LogFC = 0.2 p = 0.62	FC = -1.03 LogFC = -0.04 p = 0.08	FC = 1.09 LogFC = 0.13 p = 0.22	FC = 1.05 LogFC = 0.06 p = 0.37
TNIK	FC = -1.01 LogFC = -0.01 p = 0.59	FC = 1.01 LogFC = 0.02 p = 0.49	FC = -1.02 LogFC = -0.03 p = 0.82	FC = 1.24 LogFC = 0.31 p = 0.31	FC = -1.01 LogFC = -0.01 p = 0.28	FC = 1.01 LogFC = 0.01 p = 0.92	NA	FC = -1.16 LogFC = -0.21 p = 0.31	FC = 1.04 LogFC = 0.05 p = 0.03	FC = -1 LogFC = -0.01 p = 0.73	FC = -1 LogFC = -0.01 p = 0.97	FC = -1.08 LogFC = -0.11 p = 0.45	FC = 1.04 LogFC = 0.05 p = 0.71	FC = 1.1 LogFC = 0.14 p = 0.05	FC = 1.13 LogFC = 0.17 p = 0.23	FC = -1 LogFC = 0 p = 0.98	FC = -1.07 LogFC = -0.09 p = 0.66	FC = 1.09 LogFC = 0.13 p = 0.57	FC = -1.01 LogFC = -0.01 p = 0.43	FC = -1.03 LogFC = -0.05 p = 0.38	FC = 1.02 LogFC = 0.02 p = 0.42	FC = 1.18 LogFC = 0.24 p = 0.11	FC = 1.07 LogFC = 0.09 p = 0.54	FC = -1.2 LogFC = -0.27 p = 0.12	FC = -1.19 LogFC = -0.26 p = 0.13	FC = 1.17 LogFC = 0.22 p = 0.37	FC = -1.33 LogFC = -0.42 p = 0.53	FC = -1.39 LogFC = -0.48 p = 0.43	FC = 1.23 LogFC = 0.3 p = 0.67	FC = 1.9 LogFC = 0.92 p = 0.2	FC = -2.49 LogFC = -1.32 p = 0.21	NA	FC = 1.01 LogFC = 0.02 p = 0.87	FC = 1.01 LogFC = 0.01 p = 0.9
TSNAX	FC = -1.05 LogFC = -0.07 p = 0.58	FC = -1.13 LogFC = -0.18 p = 0.31	FC = 1.01 LogFC = 0.01 p = 0.95	FC = -1 LogFC = 0 p = 0.98	FC = -1.02 LogFC = -0.02 p = 0.09	NA	NA	FC = -1.56 LogFC = -0.65 p = 0.08	NA	FC = -1.06 LogFC = -0.09 p = 0	FC = -1.06 LogFC = -0.09 p = 0.11	FC = -1.05 LogFC = -0.07 p = 0.19	FC = -1 LogFC = 0 p = 0.99	FC = 1.12 LogFC = 0.16 p = 0.25	FC = -1.05 LogFC = -0.07 p = 0.19	FC = -1.06 LogFC = -0.09 p = 0.11	FC = -1.02 LogFC = -0.03 p = 0.74	FC = -1.08 LogFC = -0.11 p = 0.23	FC = -1.07 LogFC = -0.1 p = 0.39	FC = -1.11 LogFC = -0.15 p = 0.41	FC = -1.04 LogFC = -0.06 p = 0.73	FC = -1.04 LogFC = -0.06 p = 0.73	FC = -1.11 LogFC = -0.15 p = 0.26	FC = -1.02 LogFC = -0.03 p = 0.81	FC = 1.01 LogFC = 0.02 p = 0.89	FC = -1.49 LogFC = -0.58 p = 0.34	FC = -1.32 LogFC = -0.4 p = 0.56	FC = -1.28 LogFC = -0.36 p = 0.7	FC = -1.26 LogFC = -0.33 p = 0.73	FC = -1.74 LogFC = -0.8 p = 0.39	FC = -1.4 LogFC = -0.48 p = 0.63	FC = -1.06 LogFC = -0.09 p = 0.25	NA	NA
ZNF365	FC = -1.82 LogFC = -0.86 p = 0.13	FC = -1.61 LogFC = -0.68 p = 0.24	FC = -1.04 LogFC = -0.06 p = 0.76	FC = 1.07 LogFC = 0.09 p = 0.76	FC = -1.01 LogFC = -0.01 p = 0.42	NA	NA	FC = 1.84 LogFC = 0.88 p = 0.03	NA	FC = -1.04 LogFC = -0.05 p = 0.14	FC = -1.02 LogFC = -0.02 p = 0.92	FC = 1.22 LogFC = 0.28 p = 0.27	FC = 1.06 LogFC = 0.08 p = 0.6	FC = 1.06 LogFC = 0.09 p = 0.4	FC = -1 LogFC = 0 p = 0.98	FC = -1.12 LogFC = -0.16 p = 0.04	FC = 1.09 LogFC = 0.12 p = 0.06	FC = 1.04 LogFC = 0.06 p = 0.37	FC = 1 LogFC = 0 p = 0.74	FC = -1.12 LogFC = -0.16 p = 0.56	FC = 1.11 LogFC = 0.15 p = 0.52	FC = 1.15 LogFC = 0.2 p = 0.29	FC = -1.34 LogFC = -0.43 p = 0.01	FC = -1.02 LogFC = -0.03 p = 0.87	FC = -1.07 LogFC = -0.1 p = 0.58	FC = -1.16 LogFC = -0.21 p = 0.76	FC = -1.27 LogFC = -0.34 p = 0.62	FC = 1.09 LogFC = 0.12 p = 0.83	FC = -1.02 LogFC = -0.02 p = 0.88	FC = -1.46 LogFC = -0.54 p = 0.62	FC = -1.67 LogFC = -0.74 p = 0.45	FC = -1.07 LogFC = -0.1 p = 0.26	NA	NA
